# eMAGMA: An eQTL-informed method to identify risk genes using genome-wide association study summary statistics

**DOI:** 10.1101/854315

**Authors:** Zachary F Gerring, Angela Mina-Vargas, Eske M Derks

## Abstract

Identifying genes underlying genetic associations of complex disease is challenging because most common risk variants reside in non-protein coding regions of the genome and likely alter the expression of target genes by disrupting tissue and cell-type specific regulatory elements. To address this challenge, we developed a methodological framework, *eQTL-MAGMA* (*eMAGMA*), that converts SNP-level summary statistics into gene-level association statistics by assigning non-coding SNPs to their putative genes based on tissue-specific eQTL information. We compared eMAGMA to three eQTL informed gene-based approaches—S-PrediXcan, FUSION, and SMR—using simulated phenotype data. Phenotypes were simulated based on eQTL reference data using GCTA for all genes with at least one eQTL at chromosome 1 (651 genes). We performed 10 simulations per gene. The eQTL-*h*^2^ (i.e., the proportion of variation explained by the eQTLs was set at 1%, 2%, and 5%. We found eMAGMA outperforms other gene-based approaches across a range of simulated parameters (e.g. the number of identified causal genes). When applied to genome-wide association summary statistics for major depression, eMAGMA identified substantially more putative candidate causal genes compared to other eQTL-based approaches. By integrating tissue-specific eQTL information, these results show eMAGMA will help to identify novel candidate causal genes from genome-wide association summary statistics and thereby improve the understanding of the biological basis of complex disorders.
