## Supplementary Table S1 for "eMAGMA: An eQTL-informed method to identify risk genes using genome-wide association study summary statistics"

### Sheet: Sheet1
	N eQTLs
	0 - 4	5-9	10-20	21-higher
MetaXcan 0	96	29	40	129
MetaXcan 1	32	24	34	267
MetaXcan total	128	53	74	396	651
MetaXcan	0.25	0.45283	0.459459	0.674242
MAGMA 0	91	30	38	136
MAGMA 1	37	23	36	260
MAGMA total	128	53	74	396	651
MAGMA	0.289062	0.433962	0.486486	0.656566
eMAGMA 0	47	10	13	84
eMAGMA 1	81	43	61	312
eMAGMA total	128	53	74	396	651
eMAGMA	0.632812	0.811321	0.824324	0.787879
SMR 0	119	45	54	174
SMR 1	9	8	20	222
SMR total	128	53	74	396	651
SMR	0.0703125	0.150943	0.27027	0.560606
FusionTWAS 0	127	50	69	286
FusionTWAS 1	1	3	5	110
FusionTWAS total	128	53	74	396	651
FusionTWAS	0.0078125	0.0566038	0.0675676	0.277778
